# Ecology and Function of Bacterial Lipases within the Gut Microbiome

**DOI:** 10.1101/2020.09.08.287425

**Authors:** Thomas C. A. Hitch, Johannes M. Masson, Theresa Streidl, Thomas Fischöder, Ditte Hobbs-Grimmer, Debjyoti Ghosh, Lothar Elling, Nico Jehmlich, Martin von Bergen, Lesley Hoyles, Thomas Clavel

## Abstract

Triglycerides are a major dietary component and excessive intake has been linked to many health conditions. While the impact of host lipases on fat degradation and absorption have been well documented, bacterial lipases have been largely ignored. Here, we identified the landscape of microbial lipases within the gut of mice, pigs, and humans. In total, 373 microbial lipases were identified and formed two major clusters based on protein sequences, with the sequences containing highly conserved motifs. Metagenomic and cultivation approaches identified lipase-positive bacteria as diverse, occurring within seven phyla, and abundant within the human gut (9.1% ± 4.6%). Pathway analysis in lipase-positive species identified a low prevalence of fatty acid utilisation and a higher frequency of glycerol metabolism. In vitro testing with stable isotopes confirmed that human gut bacteria can utilise the released glycerol. Overall, this study highlights the role of bacterial lipolytic activity in triglycerides metabolism within the gut.
