## Supplementary Table 1 for "Ecology and Function of Bacterial Lipases within the Gut Microbiome"

### Sheet: Sheet1
Donor	Growth medium	Total isolates	Lipolytic	Lipase-positive
2	MRS	100	15	13
	FAA	28	6	3
	PEA	84	11	8
	RCA	26	1	0
	MAC	120	3	3
3	MRS	60	14	12
	FAA	40	13	12
	PEA	144	11	6
	RCA	55	16	14
	MAC	16	5	0
4	MRS	60	2	2
	FAA	62	2	1
	PEA	40	6	2
	RCA	64	5	2
	MAC	20	0	0
5	MRS	23	3	1
	FAA	80	8	3
	PEA	54	10	3
	RCA	80	6	0
	MAC	38	0	0
6	MRS	96	24	17
	FAA	75	4	4
	PEA	33	3	1
	RCA	103	16	11
	MAC	121	0	0
8	MRS	43	18	12
	FAA	40	11	8
	PEA	50	22	11
	RCA	51	13	13
	MAC	60	0	0
9	MRS	36	14	10
	FAA	118	36	28
	PEA	55	18	5
	RCA	25	9	7
	MAC	83	0	0
10	MRS	19	9	5
	FAA	102	16	10
	PEA	34	4	2
	RCA	24	14	3
	MAC	30	0	0
11	MRS	14	4	3
	FAA	156	13	5
	PEA	26	4	1
	RCA	11	2	2
	MAC	29	0	0
13	MRS	25	10	7
	FAA	20	6	5
	PEA	83	12	7
	RCA	24	8	7
	MAC	40	1	1
14	MRS	61	20	13
	FAA	68	4	2
	PEA	30	8	3
	RCA	74	14	10
	MAC	45	1	0
15	MRS	34	19	15
	FAA	137	9	1
	PEA	84	9	2
	RCA	22	10	8
	MAC	56	0	0
16	MRS	34	0	0
	FAA	155	6	5
	PEA	46	4	3
	RCA	19	9	8
	MAC	32	2	0
17	MRS	41	9	8
	FAA	40	10	5
	PEA	106	4	2
	RCA	35	4	3
	MAC	22	0	0
18	MRS	31	9	9
	FAA	37	3	3
	PEA	59	4	3
	RCA	39	6	5
	MAC	50	0	0
	Totals:	4177	592	378
